# Genomic factors limiting the diversity of Saccharomycotina plant pathogens

**DOI:** 10.1101/2025.02.27.640420

**Authors:** Sun Lee, Caroline West, Dana A. Opulente, Marie-Claire Harrison, John F. Wolters, Xing-Xing Shen, Xiaofan Zhou, Marizeth Groenewald, Chris Todd Hittinger, Antonis Rokas, Abigail Leavitt LaBella

**Affiliations:** North Carolina Research Center (NCRC), Department of Bioinformatics and Genomics, The University of North Carolina at Charlotte, Kannapolis, NC 28081, U.S.A.; Biology Department, Villanova University, Villanova, PA 19085, U.S.A.; Department of Biological Sciences, Vanderbilt University, Nashville, TN 37235, U.S.A.; Evolutionary Studies Initiative, Vanderbilt University, Nashville, TN 37235, U.S.A.; Laboratory of Genetics, Wisconsin Energy Institute, Center for Genomic Science Innovation, J. F. Crow Institute for the Study of Evolution, University of Wisconsin–Madison, Madison, WI 53726, U.S.A.; DOE Great Lakes Bioenergy Research Center, University of Wisconsin–Madison, Madison, WI 53726, U.S.A.; Centre for Evolutionary and Organismal Biology, Institute of Insect Sciences, Zhejiang University, Hangzhou, China; Guangdong Province Key Laboratory of Microbial Signals and Disease Control, Integrative Microbiology Research Center, South China Agricultural University, Guangzhou, China; Westerdijk Fungal Biodiversity Institute, Utrecht, The Netherlands; Center for Computational Intelligence to Predict Health and Environmental Risks (CIPHER), University of North Carolina at Charlotte, Charlotte, North Carolina, U.S.A.

**Author notes:** Corresponding Author: A.L. LaBella.

**Keywords:** Saccharomycotina, fungi, phytopathogen, reverse ecology

## Abstract

The Saccharomycotina fungi have evolved to inhabit a vast diversity of habitats over their 400-million-year evolution. There are, however, only a few known fungal pathogens of plants in this subphylum, primarily belonging to the genera *Eremothecium* and *Geotrichum*. We compared the genomes of 12 plant-pathogenic Saccharomycotina strains to 360 plant-associated strains to identify features unique to the phytopathogens. Characterization of the oxylipin synthesis genes, a compound believed to be involved in *Eremothecium* pathogenicity, did not reveal any differences in gene presence within or between the plant-pathogenic and plant-associated strains. A reverse-ecological approach, however, revealed that plant pathogens lack several metabolic enzymes known to assist other phytopathogens in overcoming plant defenses. This includes L-rhamnose metabolism, formamidase and nitrilase genes. This result suggests that the Saccharomycotina plant pathogens are limited to infecting ripening fruits as they are without the necessary enzymes to degrade common phytohormones and secondary metabolites produced by plants.
