## Supplementary material for "Genomic factors limiting the diversity of Saccharomycotina plant pathogens": Table S3

### Sheet: table_plant_v_pathogen
Gene Category	Ecological Category	KEGG Pathway	Description	Adjusted P-value
Absent	Plant-Associated	ko00280	Valine, leucine and isoleucine degradation	0.00222216
Absent	Pathogenic	ko00051	Fructose and mannose metabolism	0.00227512
Absent	Pathogenic	ko00910	Nitrogen metabolism	0.00269123
pres	Plant-Associated	ko00563	Glycosylphosphatidylinositol (GPI)-anchor biosynthesis	0.00934425
Absent	Pathogenic	ko00350	Tyrosine metabolism	0.0197572
pres	Pathogenic	ko04110	Cell cycle	0.0202224
Absent	Pathogenic	ko00052	Galactose metabolism	0.0223338
pres	Pathogenic	ko00290	Valine, leucine and isoleucine biosynthesis	0.0241746
pres	Pathogenic	ko04068	FoxO signaling pathway	0.0333224
Absent	Pathogenic	ko02024	Quorum sensing	0.0336589
Absent	Pathogenic	ko02020	Two-component system	0.0347952
Absent	Pathogenic	ko01110	Biosynthesis of secondary metabolites	0.041711

### Sheet: filtered_plant_v_pathogen
Cluster	pres_abs	pathogen	category	subcategory	ID	Description	GeneRatio	BgRatio	pvalue	p.adjust	qvalue	geneID	Count
abs.plant	abs	plant	Metabolism	Amino acid metabolism	ko00280	Valine, leucine and isoleucine degradation	18/677	29/2651	3.20504e-05	0.00222216	0.0021142	K09478/K07511/K01640/K00167/K00166/K09699/K05605/K18660/K00253/K01969/K00020/K01907/K23146/K01968/K08683/K01029/K05607/K00827	18
abs.pathogen	abs	pathogen	Metabolism	Carbohydrate metabolism	ko00051	Fructose and mannose metabolism	17/588	31/2651	6.89429e-05	0.00227512	0.00212876	K12661/K18337/K18339/K18338/K19355/K01808/K03332/K00045/K07046/K19270/K01218/K00846/K01623/K00068/K02781/K04041/K01628	17
abs.pathogen	abs	pathogen	Metabolism	Energy metabolism	ko00910	Nitrogen metabolism	13/588	21/2651	9.51445e-05	0.00269123	0.00251811	K01455/K17877/K00362/K10534/K02575/K01501/K00368/K00363/K01725/K15877/K19823/K01948/K00926	13
pres.plant	pres	plant	Metabolism	Glycan biosynthesis and metabolism	ko00563	Glycosylphosphatidylinositol (GPI)-anchor biosynthesis	25/1608	28/2651	0.000849477	0.00934425	0.00746646	K23362/K05294/K05290/K05285/K05291/K05283/K05292/K05289/K05293/K03857/K03434/K23552/K03860/K08098/K05288/K05284/K23553/K05286/K05287/K05310/K03859/K07542/K03861/K07541/K03858	25
abs.pathogen	abs	pathogen	Metabolism	Amino acid metabolism	ko00350	Tyrosine metabolism	12/588	22/2651	0.000898054	0.0197572	0.0184863	K05821/K13954/K00450/K01555/K00451/K00545/K18933/K00055/K01593/K02510/K00505/K00274	12
pres.pathogen	pres	pathogen	Cellular Processes	Cell growth and death	ko04110	Cell cycle	49/1619	62/2651	0.00184679	0.0202224	0.0156492	K04802/K06671/K02604/K06636/K11584/K03364/K03351/K03357/K06669/K02603/K08866/K06628/K11268/K03094/K06630/K03456/K03350/K03353/K03352/K02607/K11267/K06672/K02537/K02210/K02540/K03868/K06634/K02202/K11273/K02606/K02542/K02212/K02214/K04382/K11547/K02365/K03348/K06639/K06067/K02541/K02209/K02605/K03355/K03347/K04728/K06670/K02608/K03349/K02213	49
abs.pathogen	abs	pathogen	Metabolism	Carbohydrate metabolism	ko00052	Galactose metabolism	10/588	17/2651	0.00112797	0.0223338	0.0208971	K01190/K18819/K01187/K07407/K01684/K01182/K12308/K00849/K04618/K01193	10
pres.pathogen	pres	pathogen	Metabolism	Amino acid metabolism	ko00290	Valine, leucine and isoleucine biosynthesis	12/1619	12/2651	0.00264927	0.0241746	0.0187076	K00052/K00826/K01652/K00053/K01702/K01703/K01704/K01653/K01754/K01687/K01649/K17989	12
pres.pathogen	pres	pathogen	Environmental Information Processing	Signal transduction	ko04068	FoxO signaling pathway	15/1619	16/2651	0.00410824	0.0333224	0.0257866	K04441/K08336/K03781/K07827/K04564/K06276/K13303/K11434/K07198/K07200/K07199/K08341/K11838/K03099/K04728	15
abs.pathogen	abs	pathogen	Cellular Processes	Cellular community - prokaryotes	ko02024	Quorum sensing	10/588	18/2651	0.00203994	0.0336589	0.0314937	K20276/K01728/K13075/K06998/K01114/K03666/K14645/K11530/K01218/K20338	10
abs.pathogen	abs	pathogen	Environmental Information Processing	Signal transduction	ko02020	Two-component system	13/588	27/2651	0.00246027	0.0347952	0.0325569	K01113/K00412/K01179/K20974/K00407/K02040/K00244/K08930/K01051/K02313/K07668/K19083/K00425	13
abs.pathogen	abs	pathogen	Metabolism	Global and overview maps	ko01110	Biosynthesis of secondary metabolites	111/588	402/2651	0.00315992	0.041711	0.0390278	K05349/K05821/K19200/K11517/K19836/K00355/K22842/K01817/K05906/K02303/K02501/K06001/K16342/K17644/K03366/K13954/K03787/K01438/K00588/K00010/K03186/K20039/K01714/K19267/K01187/K01903/K06998/K02858/K13051/K01904/K00059/K01114/K14066/K01808/K03786/K00216/K01252/K03782/K02361/K21294/K01053/K18933/K01739/K17836/K01575/K19222/K02363/K02364/K02362/K01845/K13979/K00016/K00997/K12504/K01047/K07404/K00002/…	111

### Sheet: raw_data_plant_v_pathogen
Cluster	pres_abs	pathogen	category	subcategory	ID	Description	GeneRatio	BgRatio	pvalue	p.adjust	qvalue	geneID	Count
abs.pathogen	abs	pathogen	Metabolism	Global and overview maps	ko01120	Microbial metabolism in diverse environments	116/588	246/2651	5.07616e-20	1.00508e-17	9.40425e-18	K00306/K11517/K10437/K00480/K03778/K03380/K02303/K01560/K13954/K12661/K18337/K03381/K18339/K18338/K00010/K03186/K01714/K01903/K00450/K01715/K17877/K00362/K10534/K01555/K10438/K00451/K01684/K09709/K05523/K01561/K01808/K17100/K06035/K10680/K01501/K01053/K00368/K00824/K16839/K00055/K03430/K05306/K08726/K16044/K16871/K01821/K16842/K05296/K00363/K03396/K01845/K17066/K13979/K00016/K01857/K07404/K06912/…	116
abs.pathogen	abs	pathogen	Metabolism	Global and overview maps	ko01220	Degradation of aromatic compounds	20/588	23/2651	5.71542e-11	5.65826e-09	5.29428e-09	K00480/K13954/K03381/K03186/K01053/K00055/K01821/K01857/K06912/K00002/K00217/K10676/K05712/K01055/K01666/K00141/K16050/K05713/K05714/K02554	20
abs.pathogen	abs	pathogen	Metabolism	Metabolism of other amino acids	ko00470	D-Amino acid metabolism	11/588	13/2651	2.96381e-06	0.000195611	0.000183028	K22210/K18852/K01777/K00824/K00285/K01753/K01779/K01586/K12658/K13877/K01921	11
abs.pathogen	abs	pathogen	Metabolism	Xenobiotics biodegradation and metabolism	ko00627	Aminobenzoate degradation	11/588	15/2651	3.32264e-05	0.00164471	0.00153891	K03380/K03186/K01501/K10215/K01512/K14333/K22958/K01576/K01865/K14338/K00141	11
abs.pathogen	abs	pathogen	Environmental Information Processing	Membrane transport	ko02010	ABC transporters	13/588	20/2651	4.5356e-05	0.0017961	0.00168056	K02040/K05680/K02044/K19083/K02036/K05673/K05667/K05033/K05670/K05672/K16785/K19349/K18231	13
abs.pathogen	abs	pathogen	Metabolism	Carbohydrate metabolism	ko00051	Fructose and mannose metabolism	17/588	31/2651	6.89429e-05	0.00227512	0.00212876	K12661/K18337/K18339/K18338/K19355/K01808/K03332/K00045/K07046/K19270/K01218/K00846/K01623/K00068/K02781/K04041/K01628	17
abs.pathogen	abs	pathogen	Metabolism	Energy metabolism	ko00910	Nitrogen metabolism	13/588	21/2651	9.51445e-05	0.00269123	0.00251811	K01455/K17877/K00362/K10534/K02575/K01501/K00368/K00363/K01725/K15877/K19823/K01948/K00926	13
abs.pathogen	abs	pathogen	Metabolism	Amino acid metabolism	ko00360	Phenylalanine metabolism	13/588	23/2651	0.000341944	0.00846311	0.0079187	K05821/K10437/K03782/K00824/K00055/K00285/K01593/K05712/K00274/K01666/K05713/K05714/K02554	13
abs.pathogen	abs	pathogen	Metabolism	Amino acid metabolism	ko00350	Tyrosine metabolism	12/588	22/2651	0.000898054	0.0197572	0.0184863	K05821/K13954/K00450/K01555/K00451/K00545/K18933/K00055/K01593/K02510/K00505/K00274	12
abs.pathogen	abs	pathogen	Metabolism	Carbohydrate metabolism	ko00052	Galactose metabolism	10/588	17/2651	0.00112797	0.0223338	0.0208971	K01190/K18819/K01187/K07407/K01684/K01182/K12308/K00849/K04618/K01193	10
abs.pathogen	abs	pathogen	Metabolism	Xenobiotics biodegradation and metabolism	ko00362	Benzoate degradation	9/588	15/2651	0.00167285	0.0301114	0.0281744	K03381/K01821/K01857/K00217/K04098/K14333/K01055/K01666/K02554	9
abs.pathogen	abs	pathogen	Cellular Processes	Cellular community - prokaryotes	ko02024	Quorum sensing	10/588	18/2651	0.00203994	0.0336589	0.0314937	K20276/K01728/K13075/K06998/K01114/K03666/K14645/K11530/K01218/K20338	10
abs.pathogen	abs	pathogen	Metabolism	Carbohydrate metabolism	ko00040	Pentose and glucuronate interconversions	11/588	21/2651	0.00228014	0.0347282	0.0324943	K00065/K01728/K18107/K00854/K01685/K22539/K00002/K17818/K01051/K13877/K01628	11
abs.pathogen	abs	pathogen	Environmental Information Processing	Signal transduction	ko02020	Two-component system	13/588	27/2651	0.00246027	0.0347952	0.0325569	K01113/K00412/K01179/K20974/K00407/K02040/K00244/K08930/K01051/K02313/K07668/K19083/K00425	13
abs.pathogen	abs	pathogen	Metabolism	Global and overview maps	ko01110	Biosynthesis of secondary metabolites	111/588	402/2651	0.00315992	0.041711	0.0390278	K05349/K05821/K19200/K11517/K19836/K00355/K22842/K01817/K05906/K02303/K02501/K06001/K16342/K17644/K03366/K13954/K03787/K01438/K00588/K00010/K03186/K20039/K01714/K19267/K01187/K01903/K06998/K02858/K13051/K01904/K00059/K01114/K14066/K01808/K03786/K00216/K01252/K03782/K02361/K21294/K01053/K18933/K01739/K17836/K01575/K19222/K02363/K02364/K02362/K01845/K13979/K00016/K00997/K12504/K01047/K07404/K00002/…	111
abs.plant	abs	plant	Metabolism	Global and overview maps	ko01120	Microbial metabolism in diverse environments	113/677	246/2651	2.46335e-13	5.12376e-11	4.87484e-11	K00252/K01648/K14455/K03381/K07511/K11517/K01640/K10534/K00106/K17877/K00362/K00450/K14454/K00830/K01053/K05275/K00451/K17066/K01684/K03186/K01555/K00074/K01560/K01714/K00002/K01561/K13954/K10438/K03778/K07404/K05523/K00010/K06912/K13979/K02510/K03396/K01845/K02303/K19670/K01857/K09788/K01903/K00055/K05797/K07046/K14333/K10215/K01715/K00016/K10680/K15633/K01621/K00925/K01799/K00244/K00363/K03896/…	113
abs.plant	abs	plant	Metabolism	Global and overview maps	ko01220	Degradation of aromatic compounds	19/677	23/2651	1.34982e-08	1.40381e-06	1.33561e-06	K03381/K01053/K03186/K00002/K13954/K06912/K01857/K00055/K10676/K05712/K01055/K01666/K01821/K00217/K00141/K16050/K05713/K05714/K02554	19
abs.plant	abs	plant	Metabolism	Amino acid metabolism	ko00280	Valine, leucine and isoleucine degradation	18/677	29/2651	3.20504e-05	0.00222216	0.0021142	K09478/K07511/K01640/K00167/K00166/K09699/K05605/K18660/K00253/K01969/K00020/K01907/K23146/K01968/K08683/K01029/K05607/K00827	18
abs.plant	abs	plant	Metabolism	Xenobiotics biodegradation and metabolism	ko00362	Benzoate degradation	11/677	15/2651	0.000135589	0.00705061	0.00670807	K00252/K03381/K00074/K01857/K14333/K01055/K01666/K01821/K00217/K04098/K02554	11
abs.plant	abs	plant	Environmental Information Processing	Membrane transport	ko02010	ABC transporters	13/677	20/2651	0.000218544	0.00909142	0.00864973	K02040/K05680/K02044/K19083/K02036/K05673/K05667/K05033/K05670/K05672/K16785/K19349/K18231	13
abs.plant	abs	plant	Metabolism	Amino acid metabolism	ko00360	Phenylalanine metabolism	14/677	23/2651	0.000338172	0.0117233	0.0111537	K14455/K14454/K00074/K01593/K03782/K00055/K05712/K00274/K01666/K00824/K00285/K05713/K05714/K02554	14
abs.plant	abs	plant	Metabolism	Xenobiotics biodegradation and metabolism	ko00627	Aminobenzoate degradation	10/677	15/2651	0.000920932	0.0273648	0.0260354	K07511/K03186/K14333/K10215/K01576/K01512/K22958/K01865/K14338/K00141	10
abs.plant	abs	plant	Metabolism	Metabolism of other amino acids	ko00470	D-Amino acid metabolism	9/677	13/2651	0.00113552	0.0295235	0.0280891	K01777/K01753/K12658/K13877/K00824/K00285/K01779/K01586/K01921	9
abs.plant	abs	plant	Metabolism	Carbohydrate metabolism	ko00040	Pentose and glucuronate interconversions	12/677	21/2651	0.00197485	0.0456409	0.0434235	K18102/K00854/K18107/K00012/K00002/K01728/K01051/K17818/K22539/K13877/K01628/K01685	12
pres.pathogen	pres	pathogen	Human Diseases	Infectious disease: viral	ko05171	Coronavirus disease - COVID-19	74/1619	80/2651	1.01526e-10	2.22342e-08	1.7206e-08	K02973/K02898/K02934/K02943/K02958/K02866/K04441/K02882/K02900/K02991/K02912/K02955/K02917/K02937/K02885/K02908/K02896/K02938/K02984/K02929/K02927/K02901/K02962/K02875/K02995/K02877/K02971/K02966/K02883/K02930/K02985/K02997/K02940/K02960/K02942/K02932/K02978/K02998/K02964/K02872/K02976/K02936/K02905/K02910/K02894/K02870/K02953/K02979/K02915/K02957/K02865/K02969/K02918/K02880/K02868/K02921/K02941/…	74
pres.pathogen	pres	pathogen	Human Diseases	Neurodegenerative disease	ko05017	Spinocerebellar ataxia	54/1619	56/2651	4.92828e-10	5.39647e-08	4.17607e-08	K08956/K03036/K15040/K03028/K02736/K03029/K03033/K03062/K08333/K03065/K10881/K03124/K00914/K03037/K08064/K02737/K02735/K17906/K02734/K14564/K17943/K08269/K03038/K03120/K03035/K03031/K02725/K03061/K02731/K02728/K03030/K08852/K08738/K03066/K08331/K02730/K11304/K02727/K02732/K17908/K07203/K03032/K02739/K03039/K02729/K03063/K03064/K08334/K06693/K19323/K05863/K02726/K23010/K02738	54
pres.pathogen	pres	pathogen	Genetic Information Processing	Translation	ko03010	Ribosome	108/1619	129/2651	9.47129e-09	6.91404e-07	5.35045e-07	K02973/K02898/K02934/K02943/K02958/K02866/K02882/K02900/K02991/K02863/K02912/K02876/K02955/K02917/K02937/K02885/K02908/K02896/K02938/K02984/K02929/K02927/K02901/K02962/K02875/K02995/K02877/K02971/K02966/K02883/K02930/K02985/K02997/K02940/K02960/K02942/K02864/K02932/K02978/K02998/K02988/K02950/K02964/K02926/K02872/K02976/K02936/K02905/K02879/K02910/K02894/K02870/K02956/K02899/K02953/K02979/K02915/…	108
pres.pathogen	pres	pathogen	Genetic Information Processing	Transcription	ko03022	Basal transcription factors	30/1619	30/2651	3.38251e-07	1.49354e-05	1.15578e-05	K03122/K03134/K03136/K03132/K03124/K03141/K03138/K03126/K03120/K10844/K03128/K03131/K10842/K06634/K02202/K03137/K03130/K03143/K03139/K03142/K03140/K23358/K10843/K03135/K03127/K03144/K03133/K14649/K03123/K10845	30
pres.pathogen	pres	pathogen	Genetic Information Processing	Translation	ko03008	Ribosome biogenesis in eukaryotes	64/1619	73/2651	3.65949e-07	1.49354e-05	1.15578e-05	K14565/K13288/K03097/K14570/K07179/K07562/K14537/K14522/K07178/K14554/K14548/K11131/K14521/K07936/K03685/K14568/K14558/K03264/K14561/K14564/K14538/K18532/K03115/K14556/K14557/K01164/K14532/K14574/K14758/K14567/K14569/K06943/K14546/K11129/K14553/K14285/K12618/K14571/K14555/K12845/K14545/K14572/K11128/K14290/K14559/K14560/K14544/K14536/K03539/K03538/K11883/K11108/K14563/K14573/K14284/K14552/K14550/…	64
pres.pathogen	pres	pathogen	Genetic Information Processing	Folding, sorting and degradation	ko03050	Proteasome	35/1619	36/2651	4.09188e-07	1.49354e-05	1.15578e-05	K03036/K03028/K02736/K03029/K03033/K03062/K03065/K10881/K03037/K02737/K02735/K02734/K03038/K03035/K03031/K02725/K03061/K02731/K06699/K02728/K03030/K03066/K02730/K02727/K02732/K03032/K02739/K03039/K02729/K03063/K03064/K06693/K02726/K11599/K02738	35
pres.pathogen	pres	pathogen	Environmental Information Processing	Signal transduction	ko04150	mTOR signaling pathway	35/1619	39/2651	6.55058e-05	0.00185089	0.00143232	K02991/K20409/K20404/K03259/K07827/K08272/K06276/K20403/K20406/K07198/K08269/K02151/K04513/K02150/K20408/K02148/K07204/K20405/K14299/K08266/K11137/K15728/K02147/K20410/K02152/K07203/K20407/K14004/K16185/K16186/K02149/K02144/K08267/K03099/K02145	35
pres.pathogen	pres	pathogen	Genetic Information Processing	Replication and repair	ko03420	Nucleotide excision repair	44/1619	51/2651	6.76126e-05	0.00185089	0.00143232	K03012/K02328/K03016/K04802/K03011/K10756/K03657/K03504/K10847/K10755/K07466/K03141/K02327/K10844/K02324/K10849/K03013/K03868/K10842/K06634/K02202/K10747/K10848/K10846/K03006/K02325/K03143/K03142/K10754/K10839/K10843/K03015/K03010/K10838/K03007/K03144/K03017/K03009/K10739/K03008/K10845/K03014/K02326/K10841	44
pres.pathogen	pres	pathogen	Metabolism	Global and overview maps	ko01230	Biosynthesis of amino acids	91/1619	118/2651	0.000118858	0.00289221	0.00223814	K00145/K00850/K01624/K00872/K00143/K01758/K14152/K00013/K00133/K00928/K00838/K00211/K00286/K01620/K01834/K00766/K00927/K00052/K01958/K01783/K01655/K00873/K00641/K00948/K00615/K01733/K00826/K01807/K01647/K00765/K00031/K00814/K01689/K01079/K00290/K01736/K00549/K01626/K01663/K01652/K01658/K00134/K00620/K01705/K01657/K01755/K01697/K00931/K05824/K00053/K00147/K01915/K04486/K01702/K01703/K01704/K01653/…	91
pres.pathogen	pres	pathogen	Genetic Information Processing	Folding, sorting and degradation	ko03018	RNA degradation	45/1619	54/2651	0.00031622	0.00692521	0.00535909	K12581/K00850/K03679/K12609/K12599/K12584/K12604/K12623/K03678/K12580/K12605/K07573/K11600/K01689/K12608/K12606/K12617/K03514/K12571/K12572/K12614/K13126/K12585/K12618/K12622/K12620/K12615/K12613/K12603/K12600/K12626/K12591/K04043/K12612/K12624/K04077/K03681/K10643/K12598/K12592/K12594/K12619/K12597/K12601/K12590	45
pres.pathogen	pres	pathogen	Cellular Processes	Transport and catabolism	ko04138	Autophagy - yeast	63/1619	80/2651	0.000498095	0.00946479	0.00732435	K12767/K06655/K08336/K05756/K19800/K08333/K07827/K03237/K17900/K00914/K16196/K17906/K07756/K12761/K04464/K08269/K20178/K18083/K08339/K08502/K17606/K06902/K08516/K07897/K17907/K21157/K08343/K14209/K08329/K08342/K15296/K20184/K07204/K01336/K21197/K04382/K08266/K05757/K05755/K08493/K20180/K06027/K08331/K20195/K08341/K05758/K20179/K18584/K20181/K00654/K12479/K17908/K07203/K21141/K05754/K17607/K08337/…	63
pres.pathogen	pres	pathogen	Human Diseases	Infectious disease: bacterial	ko05131	Shigellosis	38/1619	45/2651	0.000557789	0.00946479	0.00732435	K04441/K08336/K05756/K08333/K00914/K02927/K03094/K04513/K08339/K10704/K03868/K05864/K00844/K07204/K05757/K05755/K08738/K11253/K06689/K05758/K18584/K17908/K07203/K05754/K16185/K16186/K05759/K10580/K08334/K03347/K16944/K16938/K02977/K04728/K17260/K04393/K12836/K07937	38
pres.pathogen	pres	pathogen	Human Diseases	Infectious disease: viral	ko05169	Epstein-Barr virus infection	26/1619	29/2651	0.000659774	0.00946479	0.00732435	K03036/K04441/K03028/K06063/K10591/K03029/K11644/K03033/K03062/K03065/K10881/K03037/K03038/K03035/K03031/K03061/K03030/K08738/K03066/K06067/K19202/K11838/K03032/K03039/K03063/K03064	26
pres.pathogen	pres	pathogen	Genetic Information Processing	Transcription	ko03020	RNA polymerase	29/1619	33/2651	0.000676777	0.00946479	0.00732435	K03002/K03012/K03016/K03019/K03011/K03027/K03018/K02999/K03005/K03000/K03025/K14721/K03026/K03020/K03013/K03024/K03004/K03022/K03006/K03023/K03015/K03010/K03007/K03021/K03017/K03009/K03008/K03014/K03003	29
pres.pathogen	pres	pathogen	Cellular Processes	Transport and catabolism	ko04139	Mitophagy - yeast	29/1619	33/2651	0.000676777	0.00946479	0.00732435	K04441/K00889/K03097/K11644/K17800/K17774/K19708/K11244/K02332/K11227/K04464/K08269/K17764/K03115/K11233/K17765/K11841/K11231/K17775/K08294/K17969/K08955/K18191/K08341/K11088/K07203/K08330/K17065/K11229	29
pres.pathogen	pres	pathogen	Organismal Systems	Endocrine system	ko04922	Glucagon signaling pathway	19/1619	20/2651	0.000691492	0.00946479	0.00732435	K00850/K06268/K11262/K01834/K17491/K04348/K00162/K02183/K00873/K11434/K07198/K03841/K07200/K00161/K00693/K07199/K15423/K00688/K04345	19
pres.pathogen	pres	pathogen	Genetic Information Processing	Translation	ko00970	Aminoacyl-tRNA biosynthesis	25/1619	28/2651	0.000980174	0.0126269	0.00977139	K01875/K01874/K01876/K01866/K22503/K01881/K01883/K01869/K04567/K01887/K01892/K01868/K01872/K01893/K01870/K01885/K01886/K02433/K01880/K01889/K01873/K01867/K01890/K02434/K03865	25
pres.pathogen	pres	pathogen	Human Diseases	Infectious disease: bacterial	ko05110	Vibrio cholerae infection	18/1619	19/2651	0.00108409	0.0131898	0.010207	K02154/K03661/K09481/K10956/K02151/K02150/K02148/K07342/K02146/K02155/K02147/K02152/K10949/K02149/K02144/K02145/K04345/K07937	18
pres.pathogen	pres	pathogen	Genetic Information Processing	Folding, sorting and degradation	ko03060	Protein export	24/1619	27/2651	0.00145062	0.0167203	0.0129391	K03108/K09647/K09481/K12275/K03104/K10956/K01551/K22384/K12272/K03217/K23387/K07342/K16365/K09540/K13431/K03106/K03107/K03105/K22386/K13280/K09648/K12948/K12947/K12946	24
pres.pathogen	pres	pathogen	Cellular Processes	Cell growth and death	ko04110	Cell cycle	49/1619	62/2651	0.00184679	0.0202224	0.0156492	K04802/K06671/K02604/K06636/K11584/K03364/K03351/K03357/K06669/K02603/K08866/K06628/K11268/K03094/K06630/K03456/K03350/K03353/K03352/K02607/K11267/K06672/K02537/K02210/K02540/K03868/K06634/K02202/K11273/K02606/K02542/K02212/K02214/K04382/K11547/K02365/K03348/K06639/K06067/K02541/K02209/K02605/K03355/K03347/K04728/K06670/K02608/K03349/K02213	49
pres.pathogen	pres	pathogen	Cellular Processes	Transport and catabolism	ko04136	Autophagy - other	20/1619	22/2651	0.00204641	0.0203711	0.0157642	K08336/K08333/K00914/K17906/K08269/K08339/K17606/K17907/K08343/K08342/K07204/K04382/K08266/K08331/K08341/K17908/K07203/K08337/K08334/K08330	20
pres.pathogen	pres	pathogen	Cellular Processes	Cellular community - eukaryotes	ko04530	Tight junction	20/1619	22/2651	0.00204641	0.0203711	0.0157642	K04802/K04354/K10591/K05756/K07198/K03456/K07200/K04513/K06100/K07374/K04382/K07199/K05757/K05755/K05758/K18584/K05754/K17260/K04345/K04393	20
pres.pathogen	pres	pathogen	Metabolism	Amino acid metabolism	ko00290	Valine, leucine and isoleucine biosynthesis	12/1619	12/2651	0.00264927	0.0241746	0.0187076	K00052/K00826/K01652/K00053/K01702/K01703/K01704/K01653/K01754/K01687/K01649/K17989	12
pres.pathogen	pres	pathogen	Human Diseases	Infectious disease: bacterial	ko05134	Legionellosis	12/1619	12/2651	0.00264927	0.0241746	0.0187076	K03283/K07953/K03233/K08738/K04077/K08517/K14416/K13525/K03231/K07874/K00239/K07937	12
pres.pathogen	pres	pathogen	Cellular Processes	Transport and catabolism	ko04144	Endocytosis	53/1619	69/2651	0.00383382	0.0333224	0.0257866	K12472/K00889/K18442/K03283/K10591/K05756/K12194/K12471/K10365/K12183/K11839/K12188/K12492/K10364/K12195/K01115/K07889/K04513/K17917/K07897/K12190/K17919/K12182/K17918/K12493/K18467/K18466/K12196/K18443/K07939/K12184/K04646/K05757/K05755/K04705/K12193/K18468/K05758/K18584/K12481/K12479/K12189/K05754/K12198/K15053/K12197/K19476/K12199/K17260/K04393/K12191/K07937/K11824	53
pres.pathogen	pres	pathogen	Human Diseases	Drug resistance: antineoplastic	ko01524	Platinum drug resistance	15/1619	16/2651	0.00410824	0.0333224	0.0257866	K00799/K06276/K10847/K03164/K14686/K08737/K08734/K10849/K08738/K08735/K08736/K03509/K02350/K04728/K17686	15
pres.pathogen	pres	pathogen	Environmental Information Processing	Signal transduction	ko04068	FoxO signaling pathway	15/1619	16/2651	0.00410824	0.0333224	0.0257866	K04441/K08336/K03781/K07827/K04564/K06276/K13303/K11434/K07198/K07200/K07199/K08341/K11838/K03099/K04728	15
pres.pathogen	pres	pathogen	Organismal Systems	Aging	ko04213	Longevity regulating pathway - multiple species	18/1619	20/2651	0.00461752	0.0361156	0.0279481	K12767/K11121/K03283/K03781/K19800/K07827/K04565/K04564/K07198/K07200/K08339/K07204/K07199/K06067/K07203/K01440/K12762/K04345	18
pres.pathogen	pres	pathogen	Human Diseases	Neurodegenerative disease	ko05014	Amyotrophic lateral sclerosis	108/1619	152/2651	0.00535248	0.0393849	0.0304781	K14301/K03036/K14308/K10706/K06268/K03955/K04441/K03028/K02736/K02265/K00237/K02266/K03029/K03781/K03033/K03062/K08333/K03065/K10881/K03237/K00914/K03037/K00432/K14297/K00235/K00236/K04565/K04348/K02737/K02735/K17906/K11518/K02127/K02734/K08269/K22913/K03038/K12882/K03035/K14310/K03031/K02136/K02134/K00411/K14306/K09291/K02263/K02137/K14285/K14307/K07374/K02725/K03061/K04569/K11407/K12881/K02731/…	108
pres.pathogen	pres	pathogen	Cellular Processes	Transport and catabolism	ko04145	Phagosome	26/1619	31/2651	0.00539519	0.0393849	0.0304781	K02154/K03661/K00914/K09481/K08492/K00921/K10956/K07889/K02151/K07897/K02150/K12182/K02148/K07374/K07342/K02146/K02155/K02147/K02152/K08517/K02149/K02144/K10413/K02145/K07375/K10089	26
pres.plant	pres	plant	Human Diseases	Infectious disease: viral	ko05171	Coronavirus disease - COVID-19	73/1608	80/2651	4.71384e-10	1.03705e-07	8.28644e-08	K02934/K02989/K02937/K02896/K02984/K02929/K02875/K02942/K02932/K02872/K02915/K02941/K02925/K02873/K02981/K02951/K02993/K02987/K02974/K02891/K02973/K02943/K02866/K02900/K02991/K02885/K02908/K02995/K02930/K02985/K02998/K02964/K02936/K02865/K02880/K02868/K02949/K02882/K02912/K02883/K02977/K02910/K02894/K02870/K02953/K02918/K02920/K02889/K02975/K02893/K02917/K02877/K02971/K02966/K02997/K02940/K02978/…	73
pres.plant	pres	plant	Human Diseases	Neurodegenerative disease	ko05017	Spinocerebellar ataxia	53/1608	56/2651	4.29395e-09	4.72334e-07	3.77415e-07	K03028/K02736/K03029/K03033/K03037/K02735/K17943/K05863/K03038/K02726/K08852/K08331/K02732/K03032/K03039/K03063/K08334/K03036/K15040/K08333/K08064/K02734/K03035/K03061/K02728/K03030/K08738/K03066/K02727/K07203/K02729/K03062/K03065/K03120/K02725/K02730/K03064/K02739/K03124/K14564/K23010/K08956/K17908/K02731/K03031/K00914/K17906/K08269/K10881/K02738/K11304/K06693/K19730	53
pres.plant	pres	plant	Human Diseases	Neurodegenerative disease	ko05014	Amyotrophic lateral sclerosis	122/1608	152/2651	8.54703e-08	6.26782e-06	5.00826e-06	K03028/K02736/K00237/K03029/K03781/K03033/K03237/K03037/K00432/K14297/K04348/K02735/K07375/K03038/K12882/K02726/K00411/K08852/K14309/K08331/K14312/K02732/K03032/K02264/K03039/K05759/K00413/K03063/K08334/K03036/K10706/K02265/K02266/K08333/K11518/K02734/K03035/K02134/K14306/K14307/K07374/K03061/K14299/K18723/K02728/K03030/K08738/K03066/K02727/K02138/K07203/K02729/K03062/K03065/K14310/K02136/K02263/…	122
pres.plant	pres	plant	Genetic Information Processing	Translation	ko03010	Ribosome	105/1608	129/2651	1.86885e-07	9.46079e-06	7.55958e-06	K02934/K02989/K02876/K02937/K02896/K02984/K02929/K02875/K02942/K02932/K02872/K02915/K02886/K02959/K02941/K02925/K02873/K02981/K02996/K02935/K02906/K02951/K02993/K02987/K02946/K02974/K02891/K02973/K02943/K02866/K02900/K02991/K02885/K02908/K02995/K02930/K02985/K02998/K02964/K02936/K02865/K02880/K02868/K02949/K02882/K02912/K02883/K02950/K02977/K02910/K02894/K02870/K02956/K02899/K02953/K02918/K02867/…	105
pres.plant	pres	plant	Human Diseases	Neurodegenerative disease	ko05016	Huntington disease	107/1608	132/2651	2.15018e-07	9.46079e-06	7.55958e-06	K03028/K02736/K00237/K03029/K11644/K03033/K03037/K00432/K04564/K02735/K07375/K05863/K03038/K02726/K03013/K00411/K04646/K08852/K08331/K02732/K03032/K02264/K03039/K00413/K03063/K08334/K03012/K03036/K15040/K03016/K02265/K02266/K03008/K08333/K02734/K03035/K02134/K07374/K03061/K02728/K03030/K08738/K03066/K03014/K02727/K02138/K07203/K03015/K02729/K03011/K03062/K03065/K03120/K02136/K02263/K02725/K02730/…	107
pres.plant	pres	plant	Genetic Information Processing	Translation	ko03008	Ribosome biogenesis in eukaryotes	63/1608	73/2651	1.13707e-06	4.16924e-05	3.3314e-05	K03097/K07562/K14539/K14537/K07178/K11131/K14521/K14558/K18532/K03115/K14556/K14566/K14574/K14567/K14569/K14553/K14555/K14572/K14290/K14544/K11883/K14573/K14550/K14570/K07179/K14548/K07936/K14568/K03264/K14538/K14557/K14545/K11128/K14559/K14560/K03539/K14563/K14549/K14554/K14561/K06943/K11129/K12845/K11108/K14284/K14552/K01164/K12619/K14564/K12618/K14571/K14536/K03538/K14565/K14546/K13288/K03537/…	63
pres.plant	pres	plant	Genetic Information Processing	Folding, sorting and degradation	ko03050	Proteasome	34/1608	36/2651	3.93514e-06	0.000123676	9.88223e-05	K03028/K02736/K03029/K03033/K03037/K02735/K03038/K02726/K02732/K03032/K03039/K03063/K03036/K02734/K03035/K03061/K06699/K02728/K03030/K03066/K02727/K02729/K03062/K03065/K02725/K02730/K03064/K02739/K11599/K02731/K03031/K10881/K02738/K06693	34
pres.plant	pres	plant	Human Diseases	Neurodegenerative disease	ko05020	Prion disease	87/1608	108/2651	5.22879e-06	0.00014002	0.000111882	K03028/K02736/K03097/K00237/K03029/K03033/K03237/K03037/K04348/K02735/K07375/K05863/K03038/K03115/K02726/K00411/K09553/K02732/K03032/K02264/K03039/K00413/K03063/K03036/K15040/K02265/K02266/K02734/K03035/K02134/K07374/K03061/K02728/K03030/K08738/K03066/K02727/K02138/K02729/K03062/K03065/K02136/K02263/K02725/K04345/K02730/K00417/K03064/K06268/K04565/K00418/K02739/K00416/K04441/K03283/K00235/K02127/…	87
pres.plant	pres	plant	Genetic Information Processing	Transcription	ko03022	Basal transcription factors	29/1608	30/2651	5.72811e-06	0.00014002	0.000111882	K03136/K03132/K03138/K03126/K10842/K03130/K03143/K03139/K10843/K03144/K03134/K03141/K03128/K03131/K03137/K03140/K03122/K03120/K06634/K03142/K03133/K03124/K23358/K03123/K10844/K03135/K03127/K02202/K10845	29
pres.plant	pres	plant	Human Diseases	Neurodegenerative disease	ko05010	Alzheimer disease	98/1608	124/2651	6.5352e-06	0.000143774	0.000114882	K03028/K02736/K03097/K00237/K03029/K03033/K03237/K03037/K14709/K04348/K02735/K07375/K05863/K03038/K03115/K02726/K00411/K08852/K08331/K02732/K03032/K02264/K03039/K00413/K03063/K08334/K03036/K15040/K02265/K02266/K08333/K02734/K03035/K02134/K07374/K03061/K02728/K03030/K08738/K03066/K02727/K02138/K07203/K02729/K03062/K03065/K02183/K02136/K02263/K05864/K02725/K02730/K00417/K03064/K06268/K00418/K02739/…	98
pres.plant	pres	plant	Genetic Information Processing	Replication and repair	ko03420	Nucleotide excision repair	45/1608	51/2651	1.19925e-05	0.000239851	0.000191651	K04802/K10847/K02324/K03013/K10842/K10846/K02325/K03143/K10754/K10839/K10843/K03144/K03012/K03016/K03008/K10756/K03141/K10747/K10848/K03014/K03015/K10838/K03011/K07466/K02327/K06634/K03142/K10841/K02328/K03006/K03010/K10844/K10849/K10755/K03007/K02202/K03657/K03504/K10570/K10739/K03868/K03009/K03017/K10845/K02326	45
pres.plant	pres	plant	Genetic Information Processing	Folding, sorting and degradation	ko03018	RNA degradation	47/1608	54/2651	1.74851e-05	0.000320561	0.000256142	K12581/K00850/K12609/K12604/K12580/K07573/K01689/K03514/K13126/K03681/K12605/K12608/K12571/K12613/K12600/K04043/K04077/K12614/K12620/K12603/K10643/K03679/K12584/K12617/K12619/K12585/K12618/K12598/K12599/K12591/K11600/K12606/K12572/K12621/K12623/K12622/K03678/K12615/K12601/K12597/K12592/K12626/K12624/K12612/K12590/K12594/K12625	47
pres.plant	pres	plant	Human Diseases	Neurodegenerative disease	ko05012	Parkinson disease	90/1608	115/2651	3.27178e-05	0.000550658	0.00044	K03028/K02736/K00237/K03029/K03033/K03237/K03037/K14709/K02735/K07375/K05863/K03671/K03038/K02726/K00411/K08852/K02732/K03032/K02264/K03039/K00413/K03063/K03036/K15040/K02265/K02266/K02734/K03035/K02134/K07374/K03061/K02728/K03030/K08738/K03066/K02727/K02138/K02729/K03062/K03065/K02183/K02977/K02136/K03178/K02263/K02725/K04345/K02730/K00417/K03064/K04565/K00418/K02739/K00416/K04554/K00235/K02127/…	90
pres.plant	pres	plant	Metabolism	Global and overview maps	ko01230	Biosynthesis of amino acids	92/1608	118/2651	3.50419e-05	0.000550658	0.00044	K00850/K01624/K00872/K00143/K00286/K00766/K01953/K00641/K00948/K00615/K00826/K01807/K00765/K00031/K00814/K01689/K01079/K00290/K01736/K00549/K01626/K01663/K01695/K00053/K01915/K01704/K01653/K00600/K00789/K01754/K01940/K01850/K00831/K00800/K00616/K01649/K00145/K01783/K00873/K01733/K01658/K01705/K01755/K00931/K01703/K12659/K01803/K00838/K00927/K00052/K01958/K01647/K04486/K00817/K13830/K00133/K01655/…	92
pres.plant	pres	plant	Cellular Processes	Transport and catabolism	ko04139	Mitophagy - yeast	30/1608	33/2651	0.00010967	0.0016085	0.00128526	K03097/K11644/K17800/K02332/K03115/K17969/K11244/K11227/K17765/K08341/K07203/K17764/K11841/K08294/K04441/K19708/K08955/K00889/K17065/K17774/K17775/K08269/K11233/K11088/K08330/K04464/K11231/K19717/K18191/K11229	30
pres.plant	pres	plant	Human Diseases	Neurodegenerative disease	ko05022	Pathways of neurodegeneration - multiple diseases	108/1608	144/2651	0.000142657	0.00196154	0.00156735	K03028/K02736/K03097/K00237/K03029/K03781/K03033/K03237/K03037/K00432/K04348/K02735/K07375/K05863/K03038/K03115/K02726/K00411/K08852/K08331/K02732/K03032/K02264/K03039/K00413/K03063/K08334/K03036/K15040/K02265/K02266/K08333/K11518/K02734/K03035/K02134/K07374/K03061/K02728/K03030/K08738/K03066/K02727/K02138/K07203/K02729/K03062/K03065/K02183/K02977/K02136/K03178/K02263/K05864/K02725/K02730/K00417/…	108
pres.plant	pres	plant	Cellular Processes	Transport and catabolism	ko04136	Autophagy - other	21/1608	22/2651	0.000244191	0.00316012	0.00252507	K17606/K17907/K08343/K08342/K07204/K08331/K08334/K08333/K04382/K08341/K07203/K08337/K08266/K17908/K00914/K17906/K08269/K08330/K08336/K08339/K19730	21
pres.plant	pres	plant	Human Diseases	Infectious disease: viral	ko05169	Epstein-Barr virus infection	26/1608	29/2651	0.000567924	0.00667196	0.00533118	K03028/K03029/K11644/K03033/K03037/K03038/K11838/K03032/K03039/K03063/K03036/K03035/K03061/K03030/K08738/K03066/K03062/K03065/K03064/K06067/K04441/K03031/K10591/K10881/K19202/K06063	26
pres.plant	pres	plant	Genetic Information Processing	Transcription	ko03020	RNA polymerase	29/1608	33/2651	0.000576214	0.00667196	0.00533118	K03005/K03013/K03004/K03022/K03023/K03012/K03016/K03008/K03027/K03020/K03024/K03014/K03015/K03011/K03000/K03025/K03021/K03006/K03010/K03002/K03018/K02999/K03026/K03007/K14721/K03019/K03009/K03017/K03003	29
pres.plant	pres	plant	Metabolism	Glycan biosynthesis and metabolism	ko00563	Glycosylphosphatidylinositol (GPI)-anchor biosynthesis	25/1608	28/2651	0.000849477	0.00934425	0.00746646	K23362/K05294/K05290/K05285/K05291/K05283/K05292/K05289/K05293/K03857/K03434/K23552/K03860/K08098/K05288/K05284/K23553/K05286/K05287/K05310/K03859/K07542/K03861/K07541/K03858	25
pres.plant	pres	plant	Human Diseases	Infectious disease: bacterial	ko05110	Vibrio cholerae infection	18/1608	19/2651	0.00096722	0.0101328	0.00809653	K02154/K02151/K02150/K02148/K02146/K02155/K02149/K02144/K03661/K02147/K09481/K04345/K02152/K10956/K10949/K07342/K02145/K07937	18
pres.plant	pres	plant	Environmental Information Processing	Signal transduction	ko04150	mTOR signaling pathway	33/1608	39/2651	0.00103737	0.0103737	0.00828905	K03259/K08272/K06276/K02151/K02150/K02148/K07204/K15728/K16185/K16186/K02149/K02144/K02991/K20406/K07198/K04513/K20405/K14299/K02147/K07203/K20404/K02152/K14004/K20409/K20407/K20408/K08266/K08267/K20403/K02145/K08269/K11137/K20410	33
pres.plant	pres	plant	Cellular Processes	Transport and catabolism	ko04145	Phagosome	27/1608	31/2651	0.00123662	0.0118285	0.00945149	K02154/K07375/K02151/K02150/K02148/K02146/K02155/K02149/K02144/K03661/K00921/K12182/K07374/K02147/K09481/K07897/K02152/K10956/K07889/K07342/K00914/K02145/K08492/K08517/K08054/K10413/K10089	27
pres.plant	pres	plant	Cellular Processes	Cellular community - eukaryotes	ko04530	Tight junction	20/1608	22/2651	0.00181778	0.016663	0.0133145	K04802/K04354/K03456/K07200/K05757/K05755/K05756/K07198/K04513/K07374/K04382/K05758/K05754/K04345/K18584/K07199/K17260/K06100/K10591/K04393	20
pres.plant	pres	plant	Human Diseases	Drug resistance: antineoplastic	ko01524	Platinum drug resistance	15/1608	16/2651	0.003741	0.0318445	0.0254451	K00799/K06276/K10847/K03164/K14686/K08734/K08738/K08735/K02350/K10849/K03509/K08737/K17686/K08736/K04728	15
pres.plant	pres	plant	Genetic Information Processing	Translation	ko00970	Aminoacyl-tRNA biosynthesis	24/1608	28/2651	0.00376344	0.0318445	0.0254451	K01875/K01874/K01866/K01881/K01869/K04567/K01887/K01892/K01868/K01893/K01885/K01889/K01867/K01876/K01872/K01870/K01880/K01890/K01883/K01886/K01873/K22503/K02434/K02433	24
pres.plant	pres	plant	Organismal Systems	Endocrine system	ko04922	Glucagon signaling pathway	18/1608	20/2651	0.00415752	0.0338761	0.0270685	K00850/K04348/K07200/K00873/K07198/K00161/K00693/K02183/K04345/K06268/K00162/K11262/K01834/K07199/K03841/K17491/K11434/K00688	18
pres.plant	pres	plant	Cellular Processes	Transport and catabolism	ko04138	Autophagy - yeast	60/1608	80/2651	0.00449793	0.0353409	0.0282389	K03237/K17900/K17606/K17907/K21157/K08343/K14209/K08342/K07204/K01336/K05757/K05755/K06027/K08331/K21141/K08334/K05756/K08333/K20178/K08516/K15296/K04382/K08493/K20180/K08341/K05758/K20179/K00654/K07203/K05754/K17607/K08337/K16196/K12761/K07897/K04345/K18584/K01381/K12479/K17260/K20181/K12767/K20184/K08266/K17908/K20195/K19800/K00914/K17906/K08269/K06655/K07756/K09464/K08502/K08330/K04464/K21197/…	60
pres.plant	pres	plant	Genetic Information Processing	Folding, sorting and degradation	ko03060	Protein export	23/1608	27/2651	0.00540072	0.040971	0.0327376	K12275/K01551/K23387/K13280/K09481/K16365/K10956/K22384/K13431/K03105/K12948/K03108/K12272/K03106/K03107/K03217/K07342/K03104/K09540/K22386/K09648/K09647/K12947	23
pres.plant	pres	plant	Cellular Processes	Transport and catabolism	ko04144	Endocytosis	52/1608	69/2651	0.00679969	0.0498644	0.0398438	K12471/K01115/K18466/K04646/K05757/K05755/K18468/K12197/K05756/K12194/K12195/K04513/K12182/K12493/K12196/K05758/K05754/K07897/K18443/K18584/K03283/K12479/K17260/K00889/K10365/K07889/K12190/K12193/K12198/K12481/K10591/K12199/K17917/K12184/K12189/K18467/K12492/K17919/K12486/K12188/K17918/K15053/K12472/K11824/K11839/K10364/K04393/K07939/K23612/K12183/K19476/K07937	52
NA.pathogen	NA	pathogen	Organismal Systems	Nervous system	ko04723	Retrograde endocannabinoid signaling	27/444	35/2651	3.53284e-15	7.3483e-13	6.87974e-13	K01054/K03949/K03952/K03943/K11352/K11353/K03937/K03950/K04371/K03946/K03936/K03965/K15528/K03941/K03959/K03953/K03934/K03942/K03939/K03940/K03963/K03935/K13806/K03964/K03938/K03966/K03945	27
NA.pathogen	NA	pathogen	Organismal Systems	Environmental adaptation	ko04714	Thermogenesis	39/444	97/2651	1.7925e-08	1.8642e-06	1.74533e-06	K15109/K02133/K02132/K18181/K01054/K03949/K03952/K03943/K11352/K11353/K03937/K03950/K03946/K03936/K18162/K03965/K00419/K18160/K07207/K03941/K03959/K03953/K03934/K03942/K03939/K03940/K09008/K03963/K07208/K18159/K18164/K03935/K18163/K17797/K03964/K03938/K03966/K03945/K01897	39
NA.pathogen	NA	pathogen	Cellular Processes	Cell growth and death	ko04113	Meiosis - yeast	38/444	97/2651	6.37785e-08	4.42198e-06	4.14001e-06	K02216/K12773/K09235/K03358/K12765/K06679/K03363/K02178/K11582/K06661/K12771/K12768/K12779/K06651/K12770/K09468/K02543/K06660/K12777/K02544/K06646/K06683/K12766/K06650/K06663/K12783/K06649/K09243/K02627/K12575/K12775/K09359/K03085/K12416/K12414/K12774/K03356/K09358	38
NA.pathogen	NA	pathogen	Human Diseases	Endocrine and metabolic disease	ko04932	Non-alcoholic fatty liver disease	25/444	57/2651	1.07115e-06	5.56999e-05	5.21482e-05	K03949/K03952/K03943/K11352/K11353/K03937/K03950/K03946/K03936/K03965/K00419/K03941/K03959/K03953/K03934/K03942/K03939/K03940/K03963/K03935/K03964/K04392/K03938/K03966/K03945	25
NA.pathogen	NA	pathogen	Human Diseases	Cancer: overview	ko05208	Chemical carcinogenesis - reactive oxygen species	28/444	74/2651	8.35365e-06	0.000347512	0.000325353	K02133/K02132/K03949/K03952/K03943/K11352/K11353/K03937/K03950/K04371/K03946/K03936/K03965/K00419/K03941/K03959/K03953/K03934/K03942/K03939/K03940/K03963/K03935/K03964/K04392/K03938/K03966/K03945	28
NA.pathogen	NA	pathogen	Human Diseases	Cardiovascular disease	ko05415	Diabetic cardiomyopathy	28/444	76/2651	1.51196e-05	0.000524147	0.000490724	K02133/K02132/K03949/K03952/K03943/K11352/K11353/K03937/K03950/K03946/K03936/K03965/K00419/K03941/K03959/K03953/K03934/K03942/K03939/K03940/K03963/K03935/K03964/K05853/K04392/K03938/K03966/K03945	28
NA.pathogen	NA	pathogen	Cellular Processes	Cell growth and death	ko04111	Cell cycle - yeast	37/444	116/2651	2.99655e-05	0.000890403	0.000833626	K02216/K03358/K06679/K03363/K02178/K06667/K04371/K12578/K06661/K18669/K06687/K06651/K02543/K06668/K06660/K06654/K02544/K06646/K06652/K06683/K12413/K06650/K06663/K06657/K02181/K06649/K02627/K12577/K06673/K12575/K06641/K02646/K03085/K12416/K12414/K03356/K02180	37
NA.pathogen	NA	pathogen	Metabolism	Amino acid metabolism	ko00280	Valine, leucine and isoleucine degradation	14/444	29/2651	7.56929e-05	0.00196802	0.00184253	K00140/K01692/K18660/K09478/K00249/K05605/K07511/K00167/K00166/K01027/K09699/K01640/K00253/K01969	14
NA.pathogen	NA	pathogen	Metabolism	Energy metabolism	ko00190	Oxidative phosphorylation	34/444	109/2651	0.000105675	0.00244226	0.00228653	K02133/K02112/K02132/K03949/K03952/K03943/K00334/K11352/K11353/K03937/K02153/K03950/K03946/K03936/K00332/K03965/K00419/K03941/K00338/K03959/K03953/K03934/K03942/K03939/K03940/K00331/K03963/K03935/K00333/K03964/K03938/K03966/K03945/K02121	34
NA.pathogen	NA	pathogen	Genetic Information Processing	Transcription	ko03040	Spliceosome	28/444	93/2651	0.000821503	0.0170873	0.0159977	K12621/K12826/K11096/K11099/K12625/K12871/K12837/K12864/K12877/K12876/K12834/K12813/K12880/K12849/K12857/K12852/K12861/K12874/K12846/K13025/K11095/K12833/K12878/K12627/K12851/K12814/K12897/K12853	28
NA.pathogen	NA	pathogen	Human Diseases	Neurodegenerative disease	ko05020	Prion disease	30/444	108/2651	0.00227573	0.0430319	0.040288	K02133/K02132/K03949/K03952/K03943/K11352/K11353/K03937/K03950/K10396/K04371/K03946/K03936/K03965/K00419/K03941/K03959/K03953/K03934/K03942/K03939/K03940/K03963/K03935/K03964/K09490/K04392/K03938/K03966/K03945	30
NA.plant	NA	plant	Cellular Processes	Cell growth and death	ko04113	Meiosis - yeast	29/366	97/2651	2.16133e-05	0.00443074	0.00434542	K02608/K07827/K06661/K02213/K03358/K02178/K12769/K06660/K09235/K06663/K06650/K12773/K12772/K02543/K06646/K02216/K02544/K12780/K09468/K06649/K12771/K06683/K09243/K12776/K10872/K12778/K11582/K12575/K06679	29
NA.plant	NA	plant	Genetic Information Processing	Transcription	ko03040	Spliceosome	26/366	93/2651	0.00020157	0.0206609	0.0202631	K12819/K11093/K11099/K12832/K12836/K12852/K12627/K12847/K12821/K11098/K12815/K12846/K13025/K12813/K12834/K12880/K12833/K12857/K12849/K12814/K12877/K12837/K12876/K12864/K12874/K12871	26

### Sheet: fructose_mannose
	KO	Strains_Absent	Strains_Present	Percent_Absent	Precent_Present	Name
patho	K12661	12	0	1	0	L-rhamnonate dehydratase
plant	K12661	237	123	0.658333	0.341667	L-rhamnonate dehydratase
patho	K18337	12	0	1	0	L-rhamnose 1-dehydrogenase
plant	K18337	238	122	0.661111	0.338889	L-rhamnose 1-dehydrogenase
patho	K18339	12	0	1	0	2-keto-3-deoxy-L-rhamnonate aldolase
plant	K18339	192	168	0.533333	0.466667	2-keto-3-deoxy-L-rhamnonate aldolase
patho	K18338	12	0	1	0	L-rhamnono-1,4-lactonase
plant	K18338	241	119	0.669444	0.330556	L-rhamnono-1,4-lactonase
patho	K19355	12	0	1	0	mannan endo-1,4-beta-mannosidase
plant	K19355	355	5	0.986111	0.0138889	mannan endo-1,4-beta-mannosidase
patho	K01808	12	0	1	0	ribose 5-phosphate isomerase B
plant	K01808	263	97	0.730556	0.269444	ribose 5-phosphate isomerase B
patho	K03332	12	0	1	0	fructan beta-fructosidase
plant	K03332	357	3	0.991667	0.00833333	fructan beta-fructosidase
patho	K00045	12	0	1	0	mannitol 2-dehydrogenase
plant	K00045	357	3	0.991667	0.00833333	mannitol 2-dehydrogenase
patho	K07046	12	0	1	0	L-fucono-1,5-lactonase
plant	K07046	352	8	0.977778	0.0222222	L-fucono-1,5-lactonase
patho	K19270	12	0	1	0	mannitol-1-/sugar-/sorbitol-6-phosphatase
plant	K19270	360	0	1	0	mannitol-1-/sugar-/sorbitol-6-phosphatase
patho	K01218	12	0	1	0	mannan endo-1,4-beta-mannosidase
plant	K01218	359	1	0.997222	0.00277778	mannan endo-1,4-beta-mannosidase
patho	K00846	12	0	1	0	ketohexokinase
plant	K00846	360	0	1	0	ketohexokinase
patho	K01623	12	0	1	0	fructose-bisphosphate aldolase, class I
plant	K01623	359	1	0.997222	0.00277778	fructose-bisphosphate aldolase, class I
patho	K00068	12	0	1	0	sorbitol-6-phosphate 2-dehydrogenase
plant	K00068	360	0	1	0	sorbitol-6-phosphate 2-dehydrogenase
patho	K02781	12	0	1	0	glucitol/sorbitol PTS system EIIA component
plant	K02781	360	0	1	0	glucitol/sorbitol PTS system EIIA component
patho	K04041	12	0	1	0	fructose-1,6-bisphosphatase III
plant	K04041	359	1	0.997222	0.00277778	fructose-1,6-bisphosphatase III
patho	K01628	12	0	1	0	L-fuculose-phosphate aldolase
plant	K01628	359	1	0.997222	0.00277778	L-fuculose-phosphate aldolase
