## Supplementary material for "Genomic factors limiting the diversity of Saccharomycotina plant pathogens": Table S5

### Sheet: Nitr_Counts
Group	Kegg	Known Yeast Gene	KO Name	Absent	Present	Absent	Present
patho	K01455		formamidase	11	1	0.916667	0.0833333
plant	K01455		formamidase	238	122	0.661111	0.338889
patho	K17877	YNI1	nitrite reductase (NAD(P)H)	12	0	1	0
plant	K17877	YNI1	nitrite reductase (NAD(P)H)	311	49	0.863889	0.136111
patho	K00362	same as K17877	same as K17877	12	0	1	0
plant	K00362	same as K17877	same as K17877	311	49	0.863889	0.136111
patho	K10534	YNR1	nitrate reductase (NAD(P)H)	12	0	1	0
plant	K10534	YNR1	nitrate reductase (NAD(P)H)	310	50	0.861111	0.138889
patho	K02575	NrtB	MFS transporter, NNP family, nitrate/nitrite transporter	12	0	1	0
plant	K02575	NrtB	MFS transporter, NNP family, nitrate/nitrite transporter	311	49	0.863889	0.136111
patho	K01501	NIT1	nitrilase	12	0	1	0
plant	K01501	NIT1	nitrilase	246	114	0.683333	0.316667
patho	K00368		nitrite reductase (NO-forming)	12	0	1	0
plant	K00368		nitrite reductase (NO-forming)	360	0	1	0
patho	K00363		nitrite reductase (NADH) small subunit	12	0	1	0
plant	K00363		nitrite reductase (NADH) small subunit	357	3	0.991667	0.00833333
patho	K01725		cyanate lyase	12	0	1	0
plant	K01725		cyanate lyase	354	6	0.983333	0.0166667
patho	K15877		fungal nitric oxide reductase	12	0	1	0
plant	K15877		fungal nitric oxide reductase	359	1	0.997222	0.00277778
patho	K19823		nitroalkane oxidase	12	0	1	0
plant	K19823		nitroalkane oxidase	360	0	1	0
patho	K01948		carbamoyl-phosphate synthase (ammonia)	12	0	1	0
plant	K01948		carbamoyl-phosphate synthase (ammonia)	360	0	1	0
patho	K00926		carbamate kinase	12	0	1	0
plant	K00926		carbamate kinase	360	0	1	0
