## Supplementary material for "Genomic factors limiting the diversity of Saccharomycotina plant pathogens": Table S6

### Sheet: spec_with_cluster_of_three
Genome	Order	N Clusters	tip_env	class
arxula_adeninivorans	Dipodascales	1	wood_hydrolysates	Plant
candida_versatilis	Dipodascales	1	Shoyu_mash	Victuals
hansenula_polymorpha	Pichiales	2	spoiled_orange_juice	Victuals
ogataea_parapolymorpha	Pichiales	1	Polluted_river_silt_and_water	Environment_type
yHDO587_citeromyces_nyonsensis_180604	Pichiales	1	olive_brines	Victuals
yHDR128_Nakazawaea_sp_nov_plate34_PLATANUS	Alaninales	1	oak_bark	Plant
yHKS545_Nakazawaea_sp_nov_plate33_PLATANUS	Alaninales	1	Unknown_white_substances_IlexHolly_tree	Plant
yHMH451_Wickerhamomyces_sp_nov_plate33_PLATANUS	Phaffomycetales	1	Soil_environment_type	Environment_type
yHMH617_Wickerhamomyces_sp_nov_plate34_PLATANUS	Phaffomycetales	2	Bark_Ulmus_americana	Plant
yHMJ1_Ogataea_sp_nov_plate33_PLATANUS	Pichiales	1	Soil_associated_with_Malus_sylvestris	Environment_type
yHMPu5000026124_ogataea_henricii_160519	Pichiales	1	droppings_of_bird.	Chordata_animal_type
yHMPu5000026142_citeromyces_matritensis_160519	Pichiales	1	fermenting_fruit_in_syrup	Victuals
yHMPu5000026143_candida_methanosorbosa_160519	Pichiales	1	Soil_environment_type	Environment_type
yHMPu5000026145_ambrosiozyma_vanderkliftii_160519	Pichiales	1	beetle_gallery_of_Platypus_quercivorus	Arthropoda_animal_type
yHMPu5000026167_candida_pignaliae_201018	Pichiales	1	NA
yHMPu5000026170_wickerhamomyces_silvicola_170307	Phaffomycetales	1	exuded_gum_black_cherry_Prunus_serotina	Plant
yHMPu5000026177_ogataea_parapolymorpha_160519	Pichiales	1	Insect_frass_Populus_tremuloides	Arthropoda_animal_type
yHMPu5000026270_Candida_sp	Pichiales	1	NA
yHMPu5000034573_sugiyamaella_valdiviana_180604	Dipodascales	1	Human_sputum	Chordata_animal_type
yHMPu5000034574_sugiyamaella_smithiae_180604	Dipodascales	1	Soil_environment_type	Environment_type
yHMPu5000034582_candida_cellae_180604	Dipodascales	1	NA
yHMPu5000034583_candida_etchellsii_180604	Dipodascales	1	fermenting_cucumber_brine	Victuals
yHMPu5000034589_wickerhamiella_australiensis_180604	Dipodascales	1	flower_of_Ipomoea_sp.	Plant
yHMPu5000034590_candida_magnoliae_180604	Dipodascales	1	flower_of_Magnolia_sp.	Plant
yHMPu5000034599_candida_berthetii_190924	Phaffomycetales	1	gum_arabic_on_a_tree	Plant
yHMPu5000034601_starmera_dryadoides_180604	Phaffomycetales	1	tunnel_of_Crossotarsus_previously_Platypus_externedentatus_pin_hole_borer_in_Ficus_sycomorus	Arthropoda_animal_type
yHMPu5000034638_ogataea_wickerhamii_180604	Pichiales	1	soil_swamp	Environment_type
yHMPu5000034639_candida_cariosilignicola_160519	Pichiales	1	decayed_wood	Plant
yHMPu5000034646_wickerhamiella_cacticola_180604	Dipodascales	1	flower_of_Cereus_pernambucensis	Plant
yHMPu5000034666_blastobotrys_terrestris_160519	Dipodascales	1	Soil_environment_type	Environment_type
yHMPu5000034669_Blastobotrys_raffinofermentans_SPAdes	Dipodascales	1	NA
yHMPu5000034671_blastobotrys_peoriensis_160519	Dipodascales	1	NA
yHMPu5000034680_blastobotrys_adeninivorans_160519	Dipodascales	1	Soil_environment_type	Environment_type
yHMPu5000034870_candida_suzukii_160519	Pichiales	1	Bark_Unidentified	Plant
yHMPu5000034887_ogataea_trehaloabstinens_160519	Pichiales	1	exudate_of_oak	Plant
yHMPu5000034890_ogataea_ramenticola_160519	Pichiales	1	tunnel_of_insect_in_Pinus_palustris_long_leaf_pine_tree	Arthropoda_animal_type
yHMPu5000034893_ogataea_philodendra_160519	Pichiales	1	frass_in_tunnel_of_Xylion_adustus_beetle_in_moribund_Ficus_sycomorus	Arthropoda_animal_type
yHMPu5000034895_ogataea_angusta_160519	Pichiales	1	Drosophila_pseudobscura	Arthropoda_animal_type
yHMPu5000034897_Ogataea_glucozyma_SPAdes	Pichiales	1	frass_of_Ips_sp._on_Picea_engelmannii	Arthropoda_animal_type
yHMPu5000034901_Ogataea_methylivora_SPADES	Pichiales	1	decayed_wood	Plant
yHMPu5000034902_ogataea_minuta_160519	Pichiales	1
yHMPu5000034904_Ogataea_nonfermentans_SPADES	Pichiales	1	water_of_mountain_stream	Environment_type
yHMPu5000034908_candida_sp_160519	Pichiales	1
yHMPu5000034910_candida_sp_160519	Pichiales	1
yHMPu5000034916_candida_nitratophila_160519	Pichiales	1	Dendroctonus_monticolae_in_Pinus_ponderosa	Arthropoda_animal_type
yHMPu5000034918_nakazawaea_holstii_160519	Alaninales	1	frass_on_Picea_sp.	Arthropoda_animal_type
yHMPu5000034919_nakazawaea_ishiwadae_160519	Alaninales	1	core_sample	Environment_type
yHMPu5000034922_nakazawaea_pomicola_160519	Alaninales	1	apple_cider	Victuals
yHMPu5000034923_nakazawaea_wickerhamii_160519	Alaninales	1	silage_containing_olive_husks_molasses_and_whey	Victuals
yHMPu5000034924_nakazawaea_wyomingensis_160519	Alaninales	1	frass_in_insect_tunnel_in_Populus_tremuloides	Arthropoda_animal_type
yHMPu5000034929_candida_nanaspora_170307	Pichiales	1	male_Cebus_apella	Chordata_animal_type
yHMPu5000034930_nakazawaea_ernobii_170307	Alaninales	1	intracellular_symbiont_of_Ernobius_mollis	Arthropoda_animal_type
yHMPu5000034931_kuraishia_piskuri_170307	Pichiales	1	Insect_frass_Caribbean_pine_Pinus_caribae	Arthropoda_animal_type
yHMPu5000034936_kuraishia_cidri_180604	Pichiales	1	apple_cider	Victuals
yHMPu5000034949_ambrosiozyma_neoplatypodis_170713	Pichiales	1	beetle_gallery_of_Platypus_quercivorus	Arthropoda_animal_type
yHMPu5000034950_citeromyces_hawaiiensis_170307	Pichiales	1	flux_on_a_sandalwood_tree_Myoporum_sandwicense	Plant
yHMPu5000034974_deakozyma_indianensis_160519	Dipodascales	1	eggs_of_an_unidentified_insect	Arthropoda_animal_type
yHMPu5000034975_dekkera_bruxellensis_160519	Pichiales	1	sediment_in_lambic_beer	Victuals
yHMPu5000034976_dekkera_anomala_160519	Pichiales	1	spoiled_soft_drink	Victuals
yHMPu5000035040_ambrosiozyma_maleeae_160519	Pichiales	1	NA
yHMPu5000035041_ambrosiozyma_pseudovanderkliftii_160519	Pichiales	1	beetle_gallery_of_Platypus_quercivorus	Arthropoda_animal_type
yHMPu5000035047_barnettozyma_pratensis_160519	Phaffomycetales	1	soil_of_mountain_meadow	Environment_type
yHMPu5000035244_candida_incommunis_160928	Dipodascales	1	grape_must	Victuals
yHMPu5000035259_wickerhamomyces_sydowiorum_170307	Phaffomycetales	1	tunnel_of_Sinoxylon_ruficorne_in_Combretum_apiculatus	Arthropoda_animal_type
yHMPu5000035260_candida_peoriensis_170713	Phaffomycetales	1	elm_Ulmus_sp._stump	Plant
yHMPu5000035265_Candida_sp_SPADES	Phaffomycetales	1	among_the_mycangial_fungi_of_X._glabratus	Arthropoda_animal_type
yHMPu5000035267_wickerhamomyces_lynferdii_170307	Phaffomycetales	2	soil_of_grassland	Environment_type
yHMPu5000035269_wickerhamomyces_ciferrii_170307	Phaffomycetales	1	fruit_of_Coumarouna_punctata	Plant
yHMPu5000035272_wickerhamomyces_bisporus_170307	Phaffomycetales	1	tunnel_of_Ips_typographus_bark_beetle_under_bark_of_spruce	Arthropoda_animal_type
yHMPu5000035273_wickerhamomyces_anomalus_180604	Phaffomycetales	1	NA
yHMPu5000035274_wickerhamomyces_alni_170307	Phaffomycetales	1	exudate_of_Alnus_rubra_alder_tree	Plant
yHMPu5000035275_candida_vanderwaltii_170307	Dipodascales	1	winery_equipment	Environment_type
yHMPu5000035284_wickerhamiella_occidentalis_170713	Dipodascales	1	flower_of_Ipomoea_acuminata	Plant
yHMPu5000035285_Candida_alocasiicola_SPADES	Dipodascales	1	flowers_of_Alocasia_macrorrhizae	Plant
yHMPu5000035287_candida_bombiphila_160928	Dipodascales	1	Bombus_terrestris	Arthropoda_animal_type
yHMPu5000035290_candida_vaccinii_170307	Dipodascales	1	flower_of_Vaccinium_sp.	Plant
yHMPu5000035310_ogataea_siamensis_201018	Pichiales	1	flower_of_grape_jasmine_Ervatamia_coronaria	Plant
yHMPu5000035325_cyberlindnera_petersonii_180604	Phaffomycetales	1	corpse_in_embalming_fluid	Chordata_animal_type
yHMPu5000035336_cyberlindnera_jadinii_180604	Phaffomycetales	1	pus_abscess_on_buttock_of_woman	Chordata_animal_type
yHMPu5000035638_wickerhamiella_domercqiae_160519	Dipodascales	1	wine_vat	Environment_type
yHMPu5000035639_wickerhamomyces_canadensis_160613	Phaffomycetales	1	insect_frass_on_Pinus_resinosa	Arthropoda_animal_type
yHMPu5000035668_nakazawaea_populi_160613	Alaninales	1	exudate_of_Populus_tremuloides_aspen_tree	Plant
yHMPu5000035669_pachysolen_tannophilus_160613	Alaninales	1
yHMPu5000035690_candida_vartiovaarae_160613	Phaffomycetales	1	Soil_environment_type	Environment_type
yHMPu5000035701_cyberlindnera_fabianii_160519	Phaffomycetales	1	fermenter_for_production_of_butylene_glycol_by_Aerobacter_aerogenes	Environment_type
yHMPu5000035703_cyberlindnera_americana_160613	Phaffomycetales	1	frass_on_Pinus_jeffreyi	Arthropoda_animal_type
yHMPu5000035720_candida_chilensis_160613	Serinales	1	rotten_stump_of_Nothofagus_sp.	Plant
yHMPu5000037206_wickerhamiella_kurtzmanii_210210	Dipodascales	1	flower_of_I._batatoides	Plant
yHMPu5000037207_Wickerhamomyces_kurtzmanii_SPADES	Phaffomycetales	1	water_of_crater_lake	Environment_type
yHMPu5000037215_starmerella_roubikii_210210	Dipodascales	1	bee_collected_sap_flux_of_Hymenaea_courbaril	Arthropoda_animal_type
yHMPu5000037226_ogataea_haglerorum_210305	Pichiales	1	rotting_Opuntia_phaeacantha	Plant
yHMPu5000037237_sugiyamaella_mastotermitis_210305	Dipodascales	1	gut_contents_of_the_lower_termite_Mastotermes_darwiniensis	Arthropoda_animal_type
yHMPu5000037241_starmerella_scarabaei_210210	Dipodascales	1	gut_of_Anomala_heydeni	Arthropoda_animal_type
yHMPu5000037244_Allodekkera_sacchari_SPADES	Pichiales	1	sugar_cane_juice_sugar_cane_press_processing_machine	Environment_type
yHMPu5000037255_wickerhamiella_qilinesis_210210	Dipodascales	1	Pterostichus_pterostichi	Arthropoda_animal_type
yHMPu5000037841_sugiyamaella_floridensis_201018	Dipodascales	1	Pinus_plant_type	Plant
yHMPu5000037859_ogataea_nakhonphanomensis_170210	Pichiales	1	Exudate_of_unidentified_tree	Plant
yHMPu5000037861_Ogataea_allantospora_SPADES	Pichiales	1	leaf_of_Carpinus_betulus	Plant
yHMPu5000037862_nakazawaea_anatomiae_170912	Alaninales	1	cadaver_tank_containing_1perc_formalin	Chordata_animal_type
yHMPu5000037872_cyberlindnera_euphorbiiphila_180604	Phaffomycetales	1	rotten_Euphorbia_ingens_infested_by_Coleoptera_larvae	Plant
yHMPu5000037904_candida_nakhonratchasimensis_170912	Phaffomycetales	1	Frass_from_unidentified_insect	Arthropoda_animal_type
yHMPu5000038067_cyberlindnera_bimundalis_190924	Phaffomycetales	1	larvae_of_Ergates_faber	Arthropoda_animal_type
yHMPu5000038068_cyberlindnera_samutprakarnensis_170912	Phaffomycetales	1	waste_water_of_cosmetic_factory	Environment_type
yHMPu5000038075_candida_ulmi_170912	Phaffomycetales	1	frass_insect_tunnels_in_Ulmus_sp.	Arthropoda_animal_type
yHMPu5000038085_candida_sp_170912	Phaffomycetales	1
yHMPu5000038088_candida_potachaoreniae_180604	Dipodascales	1	Flower_of_humble_plant_Mimosa_pudica	Plant
yHMPu5000038093_candida_rishiriensis_170912	Pichiales	1	Soil_environment_type	Environment_type
yHMPu5000038094_candida_sirachaensis_170912	Dipodascales	1	phylloplane_of_Peltophorum_pterocarpum	Plant
yHMPu5000038104_candida_mattranensis_170912	Pichiales	1	Plant_leaf	Plant
yHMPu5000038107_candida_khaoyaiensis_170912	Dipodascales	1	unidentified_flower	Plant
yHMPu5000038113_candida_adriatica_170912	Phaffomycetales	1	sediment_of_extra_virgin_olive_oil	Victuals
yHMPu5000038321_sugiyamaella_marilandica_170713	Dipodascales	1	dead_pine	Plant
yHMPu5000038361_candida_versatilis_170713	Dipodascales	1	fermenting_cucumber_brine	Victuals
yHMPu5000038363_candida_ratchasimensis_170713	Dipodascales	1	unidentified_flower	Plant
yHMPu5000038364_Candida_qinlingensis_SPADES	Phaffomycetales	1	Soil_environment_type	Environment_type
yHMPu5000038365_candida_qingdaonensis_170713	Dipodascales	1	decayed_wood_block_of_Pinus_tabulaeformis	Plant
yHMPu5000038384_candida_molendinolei_170713	Alaninales	1	Olive_rinse_water_high_tannic_concentrate	Victuals
yHMPu5000038386_candida_jianshihensis_170713	Phaffomycetales	1	Soil_environment_type	Environment_type
yHMPu5000040920_candida_lactis-condensi_201018	Dipodascales	1
yHMPu5000041770_sugiyamaella_novakii_190924	Dipodascales	1	rotting_Quercus_sp.	Plant
yHMPu5000041772_sugiyamaella_chiloensis_170912	Dipodascales	1	rotten_trunk_of_Nothofagus_dombeyii	Plant
yHMPu5000041774_sugiyamaella_boreocaroliniensis_180604	Dipodascales	1	Pinus_taeda	Plant
yHMPu5000041800_ogataea_thermomethanolica_180604	Pichiales	1	Soil_environment_type	Environment_type
yHMPu5000041802_ogataea_polymorpha_180604	Pichiales	1	soil_irrigated_with_distillery_effluent	Environment_type
yHMPu5000041856_candida_bentonensis_180604	Dipodascales	1	apple_cider	Victuals
