## Supplementary material for "Genomic factors limiting the diversity of Saccharomycotina plant pathogens": Table S7

### Sheet: Transporter
Transporter	Genome	N Clusters	Order	tip_env	class							Total					Total
3	arxula_adeninivorans	1	Dipodascales	wood_hydrolysates	Plant					Alaninales	17	17	1		Arthropoda_animal_type	35	254	0.137795
1	candida_versatilis	1	Dipodascales	Shoyu_mash	Victuals					Dipodascales	39	184	0.211957		Chordata_animal_type	8	74	0.108108
2	hansenula_polymorpha	2	Pichiales	spoiled_orange_juice	Victuals					Phaffomycetales	48	113	0.424779		Environment_type	33	227	0.145374
1	ogataea_parapolymorpha	1	Pichiales	Polluted_river_silt_and_water	Environment_type					Pichiales	54	173	0.312139		Plant	49	364	0.134615
1	yHDO582_wickerhamomyces_queroliae_180604		Phaffomycetales	larvae_of_A._mucronata_on_P._campestris_fruit.	Arthropoda_animal_type					Serinales	1	430	0.00232558		Victuals	16	92	0.173913
1	yHDO587_citeromyces_nyonsensis_180604	1	Pichiales	olive_brines	Victuals
1	yHDR128_Nakazawaea_sp_nov_plate34_PLATANUS	1	Alaninales	oak_bark	Plant
1	yHKS545_Nakazawaea_sp_nov_plate33_PLATANUS	1	Alaninales	Unknown_white_substances_IlexHolly_tree	Plant
1	yHMH451_Wickerhamomyces_sp_nov_plate33_PLATANUS	1	Phaffomycetales	Soil_environment_type	Environment_type
1	yHMH617_Wickerhamomyces_sp_nov_plate34_PLATANUS	2	Phaffomycetales	Bark_Ulmus_americana	Plant
1	yHMJ1_Ogataea_sp_nov_plate33_PLATANUS	1	Pichiales	Soil_associated_with_Malus_sylvestris	Environment_type
1	yHMPu5000026124_ogataea_henricii_160519	1	Pichiales	droppings_of_bird.	Chordata_animal_type
1	yHMPu5000026137_ambrosiozyma_ambrosiae_160519		Pichiales	tunnel_of_Crossotarsus_previously_Platypus_externedentatus_pin_hole_borer_in_Ficus_sycomorus	Arthropoda_animal_type
1	yHMPu5000026142_citeromyces_matritensis_160519	1	Pichiales	fermenting_fruit_in_syrup	Victuals
1	yHMPu5000026143_candida_methanosorbosa_160519	1	Pichiales	Soil_environment_type	Environment_type
1	yHMPu5000026145_ambrosiozyma_vanderkliftii_160519	1	Pichiales	beetle_gallery_of_Platypus_quercivorus	Arthropoda_animal_type
1	yHMPu5000026167_candida_pignaliae_201018	1	Pichiales
1	yHMPu5000026170_wickerhamomyces_silvicola_170307	1	Phaffomycetales	exuded_gum_black_cherry_Prunus_serotina	Plant
1	yHMPu5000026177_ogataea_parapolymorpha_160519	1	Pichiales	Insect_frass_Populus_tremuloides	Arthropoda_animal_type
1	yHMPu5000026270_Candida_sp	1	Pichiales
1	yHMPu5000034573_sugiyamaella_valdiviana_180604	1	Dipodascales	Human_sputum	Chordata_animal_type
1	yHMPu5000034574_sugiyamaella_smithiae_180604	1	Dipodascales	Soil_environment_type	Environment_type
1	yHMPu5000034582_candida_cellae_180604	1	Dipodascales
1	yHMPu5000034583_candida_etchellsii_180604	1	Dipodascales	fermenting_cucumber_brine	Victuals
1	yHMPu5000034589_wickerhamiella_australiensis_180604	1	Dipodascales	flower_of_Ipomoea_sp.	Plant
1	yHMPu5000034590_candida_magnoliae_180604	1	Dipodascales	flower_of_Magnolia_sp.	Plant
1	yHMPu5000034599_candida_berthetii_190924	1	Phaffomycetales	gum_arabic_on_a_tree	Plant
1	yHMPu5000034601_starmera_dryadoides_180604	1	Phaffomycetales	tunnel_of_Crossotarsus_previously_Platypus_externedentatus_pin_hole_borer_in_Ficus_sycomorus	Arthropoda_animal_type
1	yHMPu5000034638_ogataea_wickerhamii_180604	1	Pichiales	soil_swamp	Environment_type
1	yHMPu5000034639_candida_cariosilignicola_160519	1	Pichiales	decayed_wood	Plant
1	yHMPu5000034646_wickerhamiella_cacticola_180604	1	Dipodascales	flower_of_Cereus_pernambucensis	Plant
2	yHMPu5000034666_blastobotrys_terrestris_160519	1	Dipodascales	Soil_environment_type	Environment_type
3	yHMPu5000034669_Blastobotrys_raffinofermentans_SPAdes	1	Dipodascales
1	yHMPu5000034671_blastobotrys_peoriensis_160519	1	Dipodascales
3	yHMPu5000034680_blastobotrys_adeninivorans_160519	1	Dipodascales	Soil_environment_type	Environment_type
1	yHMPu5000034870_candida_suzukii_160519	1	Pichiales	Bark_Unidentified	Plant
1	yHMPu5000034883_peterozyma_xylosa_160519		Alaninales	Drosophila_miranda	Arthropoda_animal_type
1	yHMPu5000034884_peterozyma_toletana_160519		Alaninales
1	yHMPu5000034887_ogataea_trehaloabstinens_160519	1	Pichiales	exudate_of_oak	Plant
1	yHMPu5000034890_ogataea_ramenticola_160519	1	Pichiales	tunnel_of_insect_in_Pinus_palustris_long_leaf_pine_tree	Arthropoda_animal_type
1	yHMPu5000034893_ogataea_philodendra_160519	1	Pichiales	frass_in_tunnel_of_Xylion_adustus_beetle_in_moribund_Ficus_sycomorus	Arthropoda_animal_type
1	yHMPu5000034895_ogataea_angusta_160519	1	Pichiales	Drosophila_pseudobscura	Arthropoda_animal_type
1	yHMPu5000034897_Ogataea_glucozyma_SPAdes	1	Pichiales	frass_of_Ips_sp._on_Picea_engelmannii	Arthropoda_animal_type
1	yHMPu5000034901_Ogataea_methylivora_SPADES	1	Pichiales	decayed_wood	Plant
1	yHMPu5000034902_ogataea_minuta_160519	1	Pichiales
1	yHMPu5000034904_Ogataea_nonfermentans_SPADES	1	Pichiales	water_of_mountain_stream	Environment_type
1	yHMPu5000034908_candida_sp_160519	1	Pichiales
1	yHMPu5000034910_candida_sp_160519	1	Pichiales
1	yHMPu5000034916_candida_nitratophila_160519	1	Pichiales	Dendroctonus_monticolae_in_Pinus_ponderosa	Arthropoda_animal_type
1	yHMPu5000034918_nakazawaea_holstii_160519	1	Alaninales	frass_on_Picea_sp.	Arthropoda_animal_type
1	yHMPu5000034919_nakazawaea_ishiwadae_160519	1	Alaninales	core_sample	Environment_type
1	yHMPu5000034920_nakazawaea_laoshanensis_170713		Alaninales	decayed_wood	Plant
1	yHMPu5000034921_nakazawaea_peltata_160519		Alaninales	milk_cow_with_mastitis	Chordata_animal_type
1	yHMPu5000034922_nakazawaea_pomicola_160519	1	Alaninales	apple_cider	Victuals
1	yHMPu5000034923_nakazawaea_wickerhamii_160519	1	Alaninales	silage_containing_olive_husks_molasses_and_whey	Victuals
1	yHMPu5000034924_nakazawaea_wyomingensis_160519	1	Alaninales	frass_in_insect_tunnel_in_Populus_tremuloides	Arthropoda_animal_type
1	yHMPu5000034926_candida_boidinii_160519		Pichiales
1	yHMPu5000034929_candida_nanaspora_170307	1	Pichiales	male_Cebus_apella	Chordata_animal_type
1	yHMPu5000034930_nakazawaea_ernobii_170307	1	Alaninales	intracellular_symbiont_of_Ernobius_mollis	Arthropoda_animal_type
1	yHMPu5000034931_kuraishia_piskuri_170307	1	Pichiales	Insect_frass_Caribbean_pine_Pinus_caribae	Arthropoda_animal_type
1	yHMPu5000034932_kuraishia_ogatae_160519		Pichiales	rotting_Quercus_sp.	Plant
1	yHMPu5000034933_kuraishia_molischiana_160519		Pichiales	rotten_wood_Fagus_sylvatica	Plant
1	yHMPu5000034934_kuraishia_hungarica_201018		Pichiales	rotting_Quercus_sp.	Plant
1	yHMPu5000034936_kuraishia_cidri_180604	1	Pichiales	apple_cider	Victuals
1	yHMPu5000034937_kuraishia_capsulata_160519		Pichiales	insect_frass_on_conifer	Arthropoda_animal_type
1	yHMPu5000034946_ambrosiozyma_oregonensis_160519		Pichiales	water_of_mountain_stream	Environment_type
1	yHMPu5000034947_ambrosiozyma_philentoma_160519		Pichiales	tunnel_of_Xyleborus_aemulus_pin_borer_beetle_in_Rapanea_melanophloeos	Arthropoda_animal_type
1	yHMPu5000034948_Ambrosiozyma_platypodis_SPADES		Pichiales	tunnel_of_Platypus_cylindrus_ambrosia_beetle_in_Quercus_cerris_Turkey_oak	Arthropoda_animal_type
1	yHMPu5000034949_ambrosiozyma_neoplatypodis_170713	1	Pichiales	beetle_gallery_of_Platypus_quercivorus	Arthropoda_animal_type
1	yHMPu5000034950_citeromyces_hawaiiensis_170307	1	Pichiales	flux_on_a_sandalwood_tree_Myoporum_sandwicense	Plant
1	yHMPu5000034954_candida_norvegica_201018		Phaffomycetales	Human_sputum	Chordata_animal_type
1	yHMPu5000034970_Candida_sp		Phaffomycetales
1	yHMPu5000034974_deakozyma_indianensis_160519	1	Dipodascales	eggs_of_an_unidentified_insect	Arthropoda_animal_type
1	yHMPu5000034975_dekkera_bruxellensis_160519	1	Pichiales	sediment_in_lambic_beer	Victuals
1	yHMPu5000034976_dekkera_anomala_160519	1	Pichiales	spoiled_soft_drink	Victuals
1	yHMPu5000034978_cyberlindnera_mrakii_160519		Phaffomycetales	Soil_environment_type	Environment_type
1	yHMPu5000034979_cyberlindnera_misumaiensis_160519		Phaffomycetales	soil_of_orchard	Environment_type
1	yHMPu5000035040_ambrosiozyma_maleeae_160519	1	Pichiales
1	yHMPu5000035041_ambrosiozyma_pseudovanderkliftii_160519	1	Pichiales	beetle_gallery_of_Platypus_quercivorus	Arthropoda_animal_type
1	yHMPu5000035044_barnettozyma_californica_160519		Phaffomycetales
1	yHMPu5000035045_barnettozyma_hawaiiensis_160613		Phaffomycetales	Rotting_bark_of_Charpentiera_sp._infested_with_insect	Plant
1	yHMPu5000035046_barnettozyma_populi_160613		Phaffomycetales	Populus_trichocarpa	Plant
1	yHMPu5000035047_barnettozyma_pratensis_160519	1	Phaffomycetales	soil_of_mountain_meadow	Environment_type
1	yHMPu5000035244_candida_incommunis_160928	1	Dipodascales	grape_must	Victuals
1	yHMPu5000035258_wickerhamomyces_subpelliculosus_160928		Phaffomycetales	fermenting_cucumbers	Victuals
1	yHMPu5000035259_wickerhamomyces_sydowiorum_170307	1	Phaffomycetales	tunnel_of_Sinoxylon_ruficorne_in_Combretum_apiculatus	Arthropoda_animal_type
1	yHMPu5000035260_candida_peoriensis_170713	1	Phaffomycetales	elm_Ulmus_sp._stump	Plant
1	yHMPu5000035262_candida_silvicultrix_170307		Phaffomycetales	Tunnels_of_Sinoxylon_ruficorne_in_Acacia_karroo	Arthropoda_animal_type
1	yHMPu5000035265_Candida_sp_SPADES	1	Phaffomycetales	among_the_mycangial_fungi_of_X._glabratus	Arthropoda_animal_type
2	yHMPu5000035267_wickerhamomyces_lynferdii_170307	2	Phaffomycetales	soil_of_grassland	Environment_type
2	yHMPu5000035269_wickerhamomyces_ciferrii_170307	1	Phaffomycetales	fruit_of_Coumarouna_punctata	Plant
1	yHMPu5000035272_wickerhamomyces_bisporus_170307	1	Phaffomycetales	tunnel_of_Ips_typographus_bark_beetle_under_bark_of_spruce	Arthropoda_animal_type
1	yHMPu5000035273_wickerhamomyces_anomalus_180604	1	Phaffomycetales
1	yHMPu5000035274_wickerhamomyces_alni_170307	1	Phaffomycetales	exudate_of_Alnus_rubra_alder_tree	Plant
2	yHMPu5000035275_candida_vanderwaltii_170307	1	Dipodascales	winery_equipment	Environment_type
1	yHMPu5000035284_wickerhamiella_occidentalis_170713	1	Dipodascales	flower_of_Ipomoea_acuminata	Plant
2	yHMPu5000035285_Candida_alocasiicola_SPADES	1	Dipodascales	flowers_of_Alocasia_macrorrhizae	Plant
1	yHMPu5000035286_candida_azyma_170307		Phaffomycetales
1	yHMPu5000035287_candida_bombiphila_160928	1	Dipodascales	Bombus_terrestris	Arthropoda_animal_type
1	yHMPu5000035290_candida_vaccinii_170307	1	Dipodascales	flower_of_Vaccinium_sp.	Plant
1	yHMPu5000035310_ogataea_siamensis_201018	1	Pichiales	flower_of_grape_jasmine_Ervatamia_coronaria	Plant
1	yHMPu5000035324_cyberlindnera_subsufficiens_A3_201018		Phaffomycetales	Soil_environment_type	Environment_type
1	yHMPu5000035325_cyberlindnera_petersonii_180604	1	Phaffomycetales	corpse_in_embalming_fluid	Chordata_animal_type
1	yHMPu5000035336_cyberlindnera_jadinii_180604	1	Phaffomycetales	pus_abscess_on_buttock_of_woman	Chordata_animal_type
1	yHMPu5000035638_wickerhamiella_domercqiae_160519	1	Dipodascales	wine_vat	Environment_type
1	yHMPu5000035639_wickerhamomyces_canadensis_160613	1	Phaffomycetales	insect_frass_on_Pinus_resinosa	Arthropoda_animal_type
1	yHMPu5000035668_nakazawaea_populi_160613	1	Alaninales	exudate_of_Populus_tremuloides_aspen_tree	Plant
1	yHMPu5000035669_pachysolen_tannophilus_160613	1	Alaninales
1	yHMPu5000035686_Cyberlindnera_saturnus_SPADES		Phaffomycetales	Soil_environment_type	Environment_type
1	yHMPu5000035687_cyberlindnera_suaveolens_160613		Phaffomycetales	Soil_environment_type	Environment_type
1	yHMPu5000035690_candida_vartiovaarae_160613	1	Phaffomycetales	Soil_environment_type	Environment_type
1	yHMPu5000035701_cyberlindnera_fabianii_160519	1	Phaffomycetales	fermenter_for_production_of_butylene_glycol_by_Aerobacter_aerogenes	Environment_type
1	yHMPu5000035703_cyberlindnera_americana_160613	1	Phaffomycetales	frass_on_Pinus_jeffreyi	Arthropoda_animal_type
1	yHMPu5000035720_candida_chilensis_160613	1	Serinales	rotten_stump_of_Nothofagus_sp.	Plant
1	yHMPu5000037206_wickerhamiella_kurtzmanii_210210	1	Dipodascales	flower_of_I._batatoides	Plant
1	yHMPu5000037207_Wickerhamomyces_kurtzmanii_SPADES	1	Phaffomycetales	water_of_crater_lake	Environment_type
1	yHMPu5000037215_starmerella_roubikii_210210	1	Dipodascales	bee_collected_sap_flux_of_Hymenaea_courbaril	Arthropoda_animal_type
1	yHMPu5000037226_ogataea_haglerorum_210305	1	Pichiales	rotting_Opuntia_phaeacantha	Plant
1	yHMPu5000037237_sugiyamaella_mastotermitis_210305	1	Dipodascales	gut_contents_of_the_lower_termite_Mastotermes_darwiniensis	Arthropoda_animal_type
1	yHMPu5000037241_starmerella_scarabaei_210210	1	Dipodascales	gut_of_Anomala_heydeni	Arthropoda_animal_type
1	yHMPu5000037244_Allodekkera_sacchari_SPADES	1	Pichiales	sugar_cane_juice_sugar_cane_press_processing_machine	Environment_type
1	yHMPu5000037255_wickerhamiella_qilinesis_210210	1	Dipodascales	Pterostichus_pterostichi	Arthropoda_animal_type
1	yHMPu5000037256_cyberlindnera_galapagoensis_210210		Phaffomycetales	decayed_wood	Plant
1	yHMPu5000037841_sugiyamaella_floridensis_201018	1	Dipodascales	Pinus_plant_type	Plant
1	yHMPu5000037859_ogataea_nakhonphanomensis_170210	1	Pichiales	Exudate_of_unidentified_tree	Plant
1	yHMPu5000037861_Ogataea_allantospora_SPADES	1	Pichiales	leaf_of_Carpinus_betulus	Plant
1	yHMPu5000037862_nakazawaea_anatomiae_170912	1	Alaninales	cadaver_tank_containing_1perc_formalin	Chordata_animal_type
1	yHMPu5000037872_cyberlindnera_euphorbiiphila_180604	1	Phaffomycetales	rotten_Euphorbia_ingens_infested_by_Coleoptera_larvae	Plant
1	yHMPu5000037904_candida_nakhonratchasimensis_170912	1	Phaffomycetales	Frass_from_unidentified_insect	Arthropoda_animal_type
1	yHMPu5000038058_nakazawaea_siamensis_170912		Alaninales	sugarcane_leaves	Plant
1	yHMPu5000038067_cyberlindnera_bimundalis_190924	1	Phaffomycetales	larvae_of_Ergates_faber	Arthropoda_animal_type
1	yHMPu5000038068_cyberlindnera_samutprakarnensis_170912	1	Phaffomycetales	waste_water_of_cosmetic_factory	Environment_type
1	yHMPu5000038075_candida_ulmi_170912	1	Phaffomycetales	frass_insect_tunnels_in_Ulmus_sp.	Arthropoda_animal_type
1	yHMPu5000038085_candida_sp_170912	1	Phaffomycetales
1	yHMPu5000038088_candida_potachaoreniae_180604	1	Dipodascales	Flower_of_humble_plant_Mimosa_pudica	Plant
1	yHMPu5000038093_candida_rishiriensis_170912	1	Pichiales	Soil_environment_type	Environment_type
1	yHMPu5000038094_candida_sirachaensis_170912	1	Dipodascales	phylloplane_of_Peltophorum_pterocarpum	Plant
1	yHMPu5000038097_candida_sp_201018		Pichiales	Euphorbia_ingens	Plant
1	yHMPu5000038104_candida_mattranensis_170912	1	Pichiales	Plant_leaf	Plant
1	yHMPu5000038107_candida_khaoyaiensis_170912	1	Dipodascales	unidentified_flower	Plant
1	yHMPu5000038111_barnettozyma_sucrosica_170912		Phaffomycetales	Soil_environment_type	Environment_type
1	yHMPu5000038112_barnettozyma_vustinii_170912		Phaffomycetales	Soil_environment_type	Environment_type
1	yHMPu5000038113_candida_adriatica_170912	1	Phaffomycetales	sediment_of_extra_virgin_olive_oil	Victuals
1	yHMPu5000038321_sugiyamaella_marilandica_170713	1	Dipodascales	dead_pine	Plant
1	yHMPu5000038351_candida_sanyiensis_170713		Phaffomycetales	Soil_environment_type	Environment_type
1	yHMPu5000038361_candida_versatilis_170713	1	Dipodascales	fermenting_cucumber_brine	Victuals
1	yHMPu5000038363_candida_ratchasimensis_170713	1	Dipodascales	unidentified_flower	Plant
1	yHMPu5000038364_Candida_qinlingensis_SPADES	1	Phaffomycetales	Soil_environment_type	Environment_type
1	yHMPu5000038365_candida_qingdaonensis_170713	1	Dipodascales	decayed_wood_block_of_Pinus_tabulaeformis	Plant
1	yHMPu5000038384_candida_molendinolei_170713	1	Alaninales	Olive_rinse_water_high_tannic_concentrate	Victuals
1	yHMPu5000038386_candida_jianshihensis_170713	1	Phaffomycetales	Soil_environment_type	Environment_type
1	yHMPu5000038408_candida_borneonana_170713		Pichiales	Unidentified_fruit	Plant
1	yHMPu5000040920_candida_lactis-condensi_201018	1	Dipodascales
1	yHMPu5000041770_sugiyamaella_novakii_190924	1	Dipodascales	rotting_Quercus_sp.	Plant
1	yHMPu5000041772_sugiyamaella_chiloensis_170912	1	Dipodascales	rotten_trunk_of_Nothofagus_dombeyii	Plant
1	yHMPu5000041774_sugiyamaella_boreocaroliniensis_180604	1	Dipodascales	Pinus_taeda	Plant
1	yHMPu5000041800_ogataea_thermomethanolica_180604	1	Pichiales	Soil_environment_type	Environment_type
1	yHMPu5000041802_ogataea_polymorpha_180604	1	Pichiales	soil_irrigated_with_distillery_effluent	Environment_type
1	yHMPu5000041856_candida_bentonensis_180604	1	Dipodascales	apple_cider	Victuals
