## Supplementary material for "Genomic factors limiting the diversity of Saccharomycotina plant pathogens": Table S9

### Sheet: ortho_group
	present	total		perc
OG0004284	120	360	plant	0.333333	NIt1
OG0004284	0	12	patho	0	NIt1
OG0003106	318	360	plant	0.883333	Nit2
OG0003106	5	12	patho	0.416667	Nit2
OG0000784	323	360	plant	0.897222	Nit3
OG0000784	9	12	patho	0.75	Nit3
OG0004905	46	360	plant	0.127778
OG0004905	0	12	patho	0
OG0003182	222	360	plant	0.616667
OG0003182	4	12	patho	0.333333
